# S1000: A better taxonomic name corpus for biomedical information extraction

**DOI:** 10.1101/2023.02.20.528934

**Authors:** Jouni Luoma, Katerina Nastou, Tomoko Ohta, Harttu Toivonen, Evangelos Pafilis, Lars Juhl Jensen, Sampo Pyysalo

## Abstract

**Motivation:** The recognition of mentions of species names in text is a critically important task for biomedical text mining. While deep learning-based methods have made great advances in many named entity recognition tasks, results for species name recognition remain poor. We hypothesize that this is primarily due to the lack of appropriate corpora.

**Results:** We introduce the S1000 corpus, a comprehensive manual re-annotation and extension of the S800 corpus. We demonstrate that S1000 makes highly accurate recognition of species names possible (F-score=93.1%), both for deep learning and dictionary-based methods.

**Availability:** All resources introduced in this study are available under open licenses from https://jensenlab.org/resources/s1000/. The webpage contains links to a Zenodo project and two GitHub repositories associated with the study.

**Supplementary information:** Supplementary data are available at *Bioinformatics* online.
