## Supplementary Table 1 for "S1000: A better taxonomic name corpus for biomedical information extraction"

### Sheet: Supplementary Table 1
Supplementary Table 1: Corpus statistics for S1000. The BERT pre-tokenizer (https://github.com/TurkuNLP/finngen-tools/blob/main/berttokenizer.py) has been used to calculate the number of words.
Category	Unique names	Total mentions	Number of documents	Number of words	Species mentions	Genus mentions	Strain mentions	Unique species	Unique genus	Unique Strain
Total	2583	6328	1000	262293	4506	937	885	1756	438	390
Bacteriology	316	788	125	32877	525	74	189	197	36	83
Botany	217	510	125	32242	357	127	26	155	49	14
Entomology	441	965	125	30311	787	167	11	366	72	3
Mycology	266	784	125	30338	619	85	80	196	33	37
Protistology	638	1104	125	33235	536	254	314	347	133	158
Virology	532	1539	125	34537	1187	88	264	375	58	99
Zoology	283	519	125	40275	393	126	0	223	60	0
Negative	46	119	125	28478	102	16	1	32	13	1
	2739	6328	1000	262293	4506	937	885	1891	454	395
	*							*	*	*
	* the sums for unique species, strain and genus differ from the total, because these are unique PER category (which is different from universally unique)

### Sheet: Supplementary Table 2
Supplementary Table 2. Precision, Recal and F-score on all classes for A.RoBERTa, B. BioMegatron, C. BioBERT large
3A
Model: RoBERTa	Precision		Recall		F-score
Taxonomic group	mean (%)	standard deviation	mean (%)	standard deviation	mean (%)	standard deviation
Genus	93.74	1.53	89.28	0.43	91.45	0.72
Species	94.13	0.79	92.16	0.96	93.14	0.79
Strain	79.43	2.15	81.16	1.26	80.28	1.58
Total	91.94	0.76	90.22	0.72	91.07	0.69
3B
Model: BioMegatron	Precision		Recall		F-score
Taxonomic group	mean (%)	standard deviation	mean (%)	standard deviation	mean (%)	standard deviation
Genus	90.88	3	82.58	1.06	86.52	1.72
Species	91.33	0.38	91.63	0.82	91.48	0.57
Strain	77.83	2.81	83.68	1.62	80.61	1.06
Total	89.23	0.53	89.24	0.74	89.23	0.47
3C
Model: BioBERT	Precision		Recall		F-score
Taxonomic group	mean (%)	standard deviation	mean (%)	standard deviation	mean (%)	standard deviation
Genus	92.51	2.33	84.74	1.49	88.44	1.4
Species	91.25	0.52	91.14	0.5	91.2	0.42
Strain	77.32	4.64	80.32	1.42	78.75	2.94
Total	89.36	0.77	88.73	0.35	89.04	0.52

### Sheet: Supplementary Table 3
Supplementary Table 3. Progression of the results in tagging performance of Species mentions on test data.
	Precision		Recall		F-score
Revision steps	mean (%)	standard deviation	mean (%)	standard deviation	mean (%)	standard deviation
S800	70.28	1.45	80.05	0.66	74.84	0.79
Decoupling	81.2	0.9	84.08	0.89	82.61	0.72
Boundary consistency	89.4	0.9	89.39	2.03	89.39	1.4
Strains	94.49	0.97	95.87	0.75	95.17	0.72
Genera	95.47	0.29	94.45	1.11	94.96	0.67
Extension (S1000)	94.13	0.79	92.16	0.96	93.14	0.79

### Sheet: Supplementary Table 4
Supplementary Table 4. Error analysis results for Jensenlab tagger. FN: False Negative, FP: False Positive
PubMed ID	Journal category	FP/FN	error count	entity	error type
21349120	Entomology	FN	1	bees	ambiguous name
21349120	Entomology	FN	1	honey bees	ambiguous name
20974180	Virology	FN	5	horses	ambiguous name
20831728	Zoology	FP	1	honeydew	ambiguous name
20719251	Mycology	FN	1	Rice	ambiguous name
21600998	Mycology	FN	1	Rice	ambiguous name
20951165	Virology	FN	14	influenza A	ambiguous name
21029748	Virology	FN	4	influenza A	ambiguous name
21047957	Virology	FN	1	influenza A	ambiguous name
22182609	Entomology	FN	1	Tobacco	ambiguous name
20980511	Virology	FN	5	VSV	ambiguous name
21227500	Negative	FN	2	HIV	annotation error
21459211	Negative	FN	3	HIV	annotation error
20933542	Virology	FP	1	MLV	annotation error
20933542	Virology	FP	1	MoMLV	annotation error
20962098	Virology	FN	2	mouse	annotation error
2435057	Virology	FP	1	avian type C/avian type C retrovirus	dictionary error
21131487	Bacteriology	FP	4	carA	dictionary error
21601521	Protistology	FP	1	cilia	dictionary error
20971134	Virology	FP	1	ELISA	dictionary error
20974180	Virology	FP	3	ELISA	dictionary error
20980526	Virology	FP	1	ELISA	dictionary error
21075923	Bacteriology	FP	11	HilA	dictionary error
20962101	Virology	FP	2	infectious virus	dictionary error
8985165	Botany	FP	2	Par	dictionary error
20719251	Mycology	FP	1	Pi-ta	dictionary error
20933542	Virology	FN	1	pigs	dictionary error
21148736	Bacteriology	FP	10	pilus	dictionary error
21169487	Bacteriology	FP	1	pilus	dictionary error
20951091	Negative	FN	1	tobacco	dictionary error
21241331	Botany	FN	1	tobacco	dictionary error
21269677	Negative	FN	1	tobacco	dictionary error
21474174	Negative	FN	4	tobacco	dictionary error
27914888	Bacteriology	FN	10	H. lepturus	dictionary error
21199019	Entomology	FN	1	Arctic springtail	dictionary error
21855306	Protistology	FN	1	Asian elephants	dictionary error
2435057	Virology	FN	1	BaEV	dictionary error
21466553	Zoology	FN	1	coho	dictionary error
20980526	Virology	FN	1	dengue viruses	dictionary error
21466554	Zoology	FN	1	field voles	dictionary error
21601644	Mycology	FN	2	Fusarium graminearum	dictionary error
20980508	Virology	FN	15	GII.4	dictionary error
21521142	Entomology	FN	1	great tits	dictionary error
20796206	Zoology	FN	1	gypsy moths	dictionary error
20971134	Virology	FN	8	HAV	dictionary error
7240173	Virology	FN	2	If1	dictionary error
7240173	Virology	FN	2	Ike	dictionary error
20951165	Virology	FN	1	influenza A viruses	dictionary error
20962098	Virology	FN	3	Influenza A viruses	dictionary error
21029748	Virology	FN	1	influenza A viruses	dictionary error
20971905	Bacteriology	FN	1	Leucena leucocephala	dictionary error
2435057	Virology	FN	3	MMTV	dictionary error
20980501	Virology	FN	2	ORFV	dictionary error
21561747	Protistology	FN	2	P. kevei	dictionary error
20933542	Virology	FN	2	PERVs	dictionary error
8985165	Botany	FN	4	Pj	dictionary error
21521138	Entomology	FN	1	Platynota helianthes	dictionary error
21492929	Negative	FN	4	pneumococcal	dictionary error
20933542	Virology	FN	1	Porcine endogenous retroviruses	dictionary error
20962082	Virology	FN	4	PRV	dictionary error
21241331	Botany	FN	1	rapeseed	dictionary error
2435057	Virology	FN	1	REV	dictionary error
20934313	Protistology	FN	2	Rhizomastix biflagellata	dictionary error
21047957	Virology	FN	1	S-OIV	dictionary error
2435057	Virology	FN	1	SAIDS retrovirus-serotype 1	dictionary error
21466553	Zoology	FN	3	steelhead	dictionary error
21466553	Zoology	FN	2	steelhead trout	dictionary error
21855306	Protistology	FN	2	T. antis	dictionary error
21855306	Protistology	FN	1	T. grypoclunis	dictionary error
21855306	Protistology	FN	3	T. suwako	dictionary error
21855306	Protistology	FN	3	T. zuze	dictionary error
21466554	Zoology	FN	3	tawny owls	dictionary error
21145410	Mycology	FN	1	wax moth	dictionary error
20974180	Virology	FN	1	WN virus	dictionary error
20974180	Virology	FN	4	WNV	dictionary error
20173009	Protistology	FP	1	endophytic bacterium	dictionary error
20173003	Protistology	FP	1	methanogenic archaeon	dictionary error
21334865	Protistology	FP	3	Ochromonas sp	dictionary error
21272658	Mycology	FP	1	sudden oak death	dictionary error
21227500	Negative	FN	1	hepatitis A viruses	discontinuous entity
21459211	Negative	FN	1	hepatitis B viruses	discontinuous entity
21459211	Negative	FN	1	hepatitis C viruses	discontinuous entity
21227500	Negative	FN	1	hepatitis E viruses	discontinuous entity
21029748	Virology	FN	1	influenza A viruses	discontinuous entity
20974180	Virology	FN	1	West Nile (WN) virus	discontinuous entity
20139281	Protistology	FP	1	ATCC 19645	lower taxonomic level tagged as species
20173005	Protistology	FP	2	DSM 18570	lower taxonomic level tagged as species
20173003	Protistology	FP	1	DSM 863	lower taxonomic level tagged as species
20951165	Virology	FP	10	H1N1	lower taxonomic level tagged as species
20962098	Virology	FP	3	H1N1	lower taxonomic level tagged as species
21029748	Virology	FP	6	H1N1	lower taxonomic level tagged as species
21047957	Virology	FP	1	H1N1	lower taxonomic level tagged as species
20962098	Virology	FP	1	H1N1 subtype	lower taxonomic level tagged as species
21029748	Virology	FP	2	H3N2	lower taxonomic level tagged as species
21047957	Virology	FP	2	H5N1	lower taxonomic level tagged as species
21131495	Bacteriology	FP	1	HKI 0454	lower taxonomic level tagged as species
20139284	Protistology	FP	1	LMG 22510	lower taxonomic level tagged as species
20139281	Protistology	FP	1	NUM 1615	lower taxonomic level tagged as species
20173005	Protistology	FP	4	strain 6C	lower taxonomic level tagged as species
20971905	Bacteriology	FP	5	strain LPU83	lower taxonomic level tagged as species
20173003	Protistology	FP	5	Strain M2	lower taxonomic level tagged as species
20139284	Protistology	FP	3	strain M2T2B15	lower taxonomic level tagged as species
20173009	Protistology	FP	7	strain YC6903	lower taxonomic level tagged as species
21699592	Entomology	FN	1	Ae. aegypti	unofficial abbreviation
1379642	Entomology	FN	2	Ae. albopictus	unofficial abbreviation
21526927	Entomology	FN	3	wSinvictaA	unofficial abbreviation
7614556	Mycology	FN	5	Schw. occidentalis	unofficial abbreviation
7708661	Protistology	FN	1	Tr. vaginalis	unofficial abbreviation
20951165	Virology	FP	1	avian viruses/avian + viruses	upper taxonomic level tagged as species
2435057	Virology	FP	1	B retrovirus	upper taxonomic level tagged as species
2435057	Virology	FP	1	C retrovirus	upper taxonomic level tagged as species
1379642	Entomology	FP	1	Drosophila	upper taxonomic level tagged as species
21600998	Mycology	FP	1	fission yeast	upper taxonomic level tagged as species
20934313	Protistology	FP	1	frogs	upper taxonomic level tagged as species
1379642	Entomology	FP	1	fruit fly	upper taxonomic level tagged as species
16597585	Zoology	FP	2	gibbon	upper taxonomic level tagged as species
21526927	Entomology	FP	1	nematodes	upper taxonomic level tagged as species
21440497	Protistology	FP	3	Raphid	upper taxonomic level tagged as species
2435057	Virology	FP	3	simian type D	upper taxonomic level tagged as species
21511048	Mycology	FP	1	Yeast	upper taxonomic level tagged as species
Overlapping matches with different boundaries (not used in calculations)
PubMed ID	Journal category	FP/FN	error count	entity	error type
2308169	Botany	-	1	Populus nigra var. italica	different boundaries
2435057	Virology	-	1	C baboon/C baboon endogenous virus	different boundaries
20173009	Protistology	-	2	Carex scabrifolia Steud	different boundaries
20796206	Zoology	-	5	mice/white-footed mice	different boundaries
20880203	Botany	-	1	Brassica oleracea var. italica	different boundaries
20884368	Mycology	-	1	Perigord black truffle	different boundaries
20933542	Virology	-	3	PERV/PERV-A	different boundaries
20933542	Virology	-	5	PERV/PERV-B	different boundaries
20933542	Virology	-	1	porcine endogenous retrovirus/porcine endogenous retrovirus(PERV)-B	different boundaries
20934313	Protistology	-	1	argentine horned frog	different boundaries
20946420	Botany	-	1	tropical japonica rice/japonica rice	different boundaries
20962098	Virology	-	1	swine/swine virus	different boundaries
21034773	Virology	-	1	human influenza virus A/human	different boundaries
21054434	Botany	-	1	Zea mays L/Zea mays	different boundaries
21075923	Bacteriology	-	2	Salmonella enterica serovar Typhimurium	different boundaries
21115655	Bacteriology	-	1	Lactococcus lactis IL1403	different boundaries
21366564	Zoology	-	1	common brushtail possum	different boundaries
21521138	Entomology	-	1	Parkinsonia aculeata L	different boundaries
21526927	Entomology	-	1	Wolbachia wSinvictaA/wSinvictaA	different boundaries
21561747	Protistology	-	1	P. penardii var. robusta	different boundaries
21561747	Protistology	-	1	Peridiniopsis penardii var. robusta	different boundaries
21793956	Entomology	-	2	silkworm moth	different boundaries

### Sheet: Supplementary Table 5
Supplementary Table 5. Error analysis results for transformer-based tagger. FN: False Negative, FP: False Positive
PubMed ID	Journal category	FP/FN	error count	entity	error type
20951165	Virology	FN	3	Influenza A	ambiguous name
20962098	Virology	FN	2	Influenza A	ambiguous name
20971905	Bacteriology	FP	2	bean	ambiguous name
21029748	Virology	FN	3	influenza A	ambiguous name
21047957	Virology	FN	1	Influenza A	ambiguous name
21126914	Negative	FP	1	man	ambiguous name
20974180	Virology	FP	4	WN	ambiguous name
20974180	Virology	FP	1	West Nile	ambiguous name
21349120	Entomology	FN	1	bees	ambiguous name
20933542	Virology	FP	1	MoMLV	annotation error
20933542	Virology	FP	1	MLV	annotation error
1840713	Virology	FN	3	Seoul 80-39 virus	transformer-based method error
20933542	Virology	FN	1	PERVs	transformer-based method error
20934313	Protistology	FN	1	argentine horned frog	transformer-based method error
20980508	Virology	FN	15	GII.4	transformer-based method error
21435060	Entomology	FN	1	silkmoth	transformer-based method error
21855306	Protistology	FN	2	Asian elephants	transformer-based method error
22182616	Entomology	FN	1	stable fly	transformer-based method error
21526927	Entomology	FN	4	wSinvictaA	unofficial abbreviation
21075923	Bacteriology	FP	1	Salmonella	upper taxonomic level tagged as species
1379642	Entomology	FP	2	black fly	upper taxonomic level tagged as species
2435057	Virology	FP	1	hamster	upper taxonomic level tagged as species
16597585	Zoology	FP	3	gibbon(s)	upper taxonomic level tagged as species
20819175	Botany	FP	1	sycamore	upper taxonomic level tagged as species
21529147	Entomology	FP	2	planthopper	upper taxonomic level tagged as species
Overlapping matches with different boundaries (not used in calculations)
PubMed ID	Journal category	FP/FN	error count	entity	error type
21115658	Bacteriology	-	2		different boundaries
2308169	Botany	-	1		different boundaries
20880203	Botany	-	1	Brassica oleracea var. italica	different boundaries
20946420	Botany	-	1	rice	different boundaries
20946420	Botany	-	1	rice	different boundaries
21600998	Mycology	-	1	rice blast	different boundaries
21227500	Negative	-	1		different boundaries
21459211	Negative	-	1	hepatitis B and C viruses	different boundaries
20933542	Virology	-	1		different boundaries
20933542	Virology	-	1	murine	different boundaries
20951165	Virology	-	1		different boundaries
20962098	Virology	-	2	Influenza A	different boundaries
20980508	Virology	-	1		different boundaries
21029747	Virology	-	1	coxsackievirus	different boundaries
21029748	Virology	-	1	Influenza A viruses	different boundaries
21034773	Virology	-	1	Human influenza virus	different boundaries
21047957	Virology	-	1		different boundaries
21047957	Virology	-	1		different boundaries
21047957	Virology	-	1		different boundaries
17618067	Zoology	-	2	spotted wolffish	different boundaries
20880022	Zoology	-	2		different boundaries
21366564	Zoology	-	1		different boundaries
